# Genomic landscape of the medieval Hungarian elite from the Székesfehérvár royal necropolis

**DOI:** 10.64898/2026.04.10.717699

**Authors:** Oszkár Schütz, Zoltán Maróti, Kitti Maár, Luca Kis, Bence Kovács, Alexandra Ginguta, Balázs Tihanyi, Orsolya A. Váradi, Emil Nyerki, Petra Kiss, Monika Dosztig, Balázs Kertész, Frigyes Szücsi, Zoltán Szabó, Judit Olasz, Peter L. Nagy, Endre Neparáczki, Tibor Török, Gergely I. B. Varga

**Author notes:** These authors contributed equally to this work (Oszkár Schütz, Zoltán Maróti). City Archive and Research Institute, Székesfehérvár, Hungary (Balázs Kertész).

## Abstract

We analyzed 399 shotgun genomes from the Royal Basilica of Székesfehérvár, representing the elite of the Medieval Hungarian Kingdom. Our results reveal that the Carpathian Basin population underwent a marked homogenization during the Middle Ages, driven largely by admixture with eastern immigrant groups, especially the conquering Hungarians, resulting in a genomic landscape distinct from that of the surrounding European populations. The European ancestry component also shifted: the Avar-period Balkan element disappeared, while northern and northwestern European ancestry increased, likely reflecting changing political connections. We identified a previously unrecognized Conquest-period stratum at the site, including two individuals closely related to the Árpád dynasty. No large, continuous kinship networks were detected, indicating a dynamic and continuously renewed elite. At the population level, the strongest affinities were observed with the Conq_Asia_Core group and its ancestor, the Karayakupovo horizon, as well as with medieval populations from neighboring regions (present-day Croatia, Serbia, Slovakia, Poland, and Montenegro), reflecting the diverse sources of the medieval Hungarians.
