## Supplementary material for "Genomic landscape of the medieval Hungarian elite from the Székesfehérvár royal necropolis": Table S7

### Sheet: Table S7a SZKB TOTAL
Table S7a IBD sharing data comparing the combined SZKB group with 64 medieval European and relevant Asian populations. Individuals from each group are listed in Table S4A.
Test group	Partner group	Size of test (ni)	Size of partner (nj)	Number of possible connections (max(sij))	Number of observed connections (sij)	Ratio of fulfilled connections (s'ij)	Relation type
SZKB_TOTAL	Hungary_ConquerorAsiaCore	396	8	3168	154	0.0486111	between
SZKB_TOTAL	Slovakia_EarlyMedieval	396	3	1188	41	0.0345118	between
SZKB_TOTAL	Russia_Karayakupovo	396	21	8316	206	0.0247715	between
SZKB_TOTAL	Hungary_CarolingianPeriod	396	9	3564	83	0.0232884	between
SZKB_TOTAL	Croatia_Medieval	396	4	1584	35	0.022096	between
SZKB_TOTAL	Pericei_BáthoryCemetery	396	10	3960	67	0.0169192	between
SZKB_TOTAL	Abasár_AbaNecropolis	396	18	7128	114	0.0159933	between
SZKB_TOTAL	SZKB_TOTAL	396	396	78210	1074	0.0137323	within
SZKB_TOTAL	Hungary_EarlyÁrpádian	396	18	7128	90	0.0126263	between
SZKB_TOTAL	Montenegro_Medieval	396	5	1980	24	0.0121212	between
SZKB_TOTAL	Hungary_ConquestEra	396	118	46728	559	0.0119628	between
SZKB_TOTAL	Serbia_EarlyModern	396	3	1188	14	0.0117845	between
SZKB_TOTAL	Poland_Medieval	396	27	10692	106	0.00991395	between
SZKB_TOTAL	Austria_EarlyMedieval	396	3	1188	9	0.00757576	between
SZKB_TOTAL	Russia_Viking	396	14	5544	40	0.00721501	between
SZKB_TOTAL	Russia_Novinki	396	13	5148	36	0.00699301	between
SZKB_TOTAL	Serbia_EarlyMedieval	396	10	3960	27	0.00681818	between
SZKB_TOTAL	Poland_Viking	396	4	1584	10	0.00631313	between
SZKB_TOTAL	Croatia_EarlyMedieval	396	26	10296	62	0.00602176	between
SZKB_TOTAL	Russia_Chiyalik	396	26	10296	49	0.00475913	between
SZKB_TOTAL	Hungary_AvarEarly	396	33	13068	53	0.00405571	between
SZKB_TOTAL	Hungary_AvarMiddle	396	38	15048	60	0.00398724	between
SZKB_TOTAL	Germany_EarlyMedieval	396	11	4356	17	0.00390266	between
SZKB_TOTAL	Hungary_AvarAsiaCore	396	11	4356	17	0.00390266	between
SZKB_TOTAL	Slovakia_EarlyGermanic	396	6	2376	9	0.00378788	between
SZKB_TOTAL	Serbia_Roman	396	3	1188	4	0.003367	between
SZKB_TOTAL	Ukraine_GoldenHorde	396	3	1188	4	0.003367	between
SZKB_TOTAL	Hungary_HunPeriod	396	19	7524	24	0.00318979	between
SZKB_TOTAL	Hungary_AvarLate	396	71	28116	88	0.00312989	between
SZKB_TOTAL	Lithuania_LateIronAge	396	5	1980	6	0.0030303	between
SZKB_TOTAL	Denmark_Viking	396	28	11088	31	0.00279582	between
SZKB_TOTAL	Netherland_Saxon	396	3	1188	3	0.00252525	between
SZKB_TOTAL	Ukraine_Cuman	396	3	1188	3	0.00252525	between
SZKB_TOTAL	UnitedKingdom_Saxon	396	42	16632	41	0.00246513	between
SZKB_TOTAL	Sweden_VikingLate	396	84	33264	79	0.00237494	between
SZKB_TOTAL	Denmark_VikingLate	396	40	15840	35	0.0022096	between
SZKB_TOTAL	Norway_VikingLate	396	12	4752	9	0.00189394	between
SZKB_TOTAL	Croatia_Roman	396	13	5148	9	0.00174825	between
SZKB_TOTAL	Island_Medieval	396	3	1188	2	0.0016835	between
SZKB_TOTAL	Russia_Nevolino	396	3	1188	2	0.0016835	between
SZKB_TOTAL	Ukraine_Viking	396	3	1188	2	0.0016835	between
SZKB_TOTAL	Ukraine_Nogai	396	6	2376	4	0.0016835	between
SZKB_TOTAL	Russia_EarlyBulghar	396	8	3168	5	0.00157828	between
SZKB_TOTAL	Sweden_PreViking	396	13	5148	6	0.0011655	between
SZKB_TOTAL	Estonia_VikingEarly	396	34	13464	15	0.00111408	between
SZKB_TOTAL	Ukraine_Saltiv	396	7	2772	3	0.00108225	between
SZKB_TOTAL	UnitedKingdom_Viking	396	33	13068	14	0.00107132	between
SZKB_TOTAL	Italy_EarlyMedieval	396	5	1980	2	0.0010101	between
SZKB_TOTAL	Italy_Medieval	396	31	12276	12	0.000977517	between
SZKB_TOTAL	France_Roman	396	13	5148	5	0.000971251	between
SZKB_TOTAL	Italy_Roman	396	24	9504	9	0.00094697	between
SZKB_TOTAL	Sweden_Medieval	396	8	3168	3	0.00094697	between
SZKB_TOTAL	Hungary_Germanic	396	14	5544	4	0.000721501	between
SZKB_TOTAL	Faroes_EarlyModern	396	12	4752	3	0.000631313	between
SZKB_TOTAL	Greenland_EarlyMedieval	396	9	3564	2	0.000561167	between
SZKB_TOTAL	Island_Viking	396	32	12672	7	0.000552399	between
SZKB_TOTAL	Russia_UstIshim	396	5	1980	1	0.000505051	between
SZKB_TOTAL	Sweden_Modern	396	10	3960	2	0.000505051	between
SZKB_TOTAL	Norway_Viking	396	13	5148	2	0.0003885	between
SZKB_TOTAL	Turkey_Byzantine	396	15	5940	2	0.0003367	between
SZKB_TOTAL	UnitedKingdom_Viking	396	3	1188	0	0	between
SZKB_TOTAL	Portugal_Roman	396	13	5148	0	0	between
SZKB_TOTAL	Russia_Alan	396	4	1584	0	0	between
SZKB_TOTAL	Sweden_Viking	396	9	3564	0	0	between
SZKB_TOTAL	Turkye_Roman	396	3	1188	0	0	between

### Sheet: Table S7b SZKB ADM
Table S7b IBD sharing data comparing the SZKB_ADM subgroup with 64 medieval European and relevant Asian populations, as well as with the other two SZKB subgroups. Individuals from each group are listed in Table S4A.
Test group	Partner group	Size of test (ni)	Size of partner (nj)	Number of possible connections (max(sij))	Number of observed connections (sij)	Ratio of fulfilled connections (s'ij)	Relation type
SZKB_ADM	Hungary_ConquerorAsiaCore	165	8	1320	122	0.0924242	between
SZKB_ADM	Russia_Karayakupovo	165	21	3465	166	0.0479076	between
SZKB_ADM	Slovakia_EarlyMedieval	165	3	495	15	0.030303	between
SZKB_ADM	Croatia_Medieval	165	4	660	17	0.0257576	between
SZKB_ADM	SZKB_ADM	165	165	13530	299	0.022099	within
SZKB_ADM	Hungary_CarolingianPeriod	165	9	1485	30	0.020202	between
SZKB_ADM	Pericei_BáthoryCemetery	165	10	1650	33	0.02	between
SZKB_ADM	Abasár_AbaNecropolis	165	18	2970	52	0.0175084	between
SZKB_ADM	Hungary_EarlyÁrpádian	165	18	2970	50	0.016835	between
SZKB_ADM	Hungary_ConquestEra	165	118	19470	299	0.015357	between
SZKB_ADM	SZKB_NVM	165	35	5775	74	0.0128139	between
SZKB_ADM	Poland_Medieval	165	27	4455	49	0.0109989	between
SZKB_ADM	SZKB_LOC	165	196	32340	351	0.0108534	between
SZKB_ADM	Russia_Novinki	165	13	2145	21	0.00979021	between
SZKB_ADM	Russia_Chiyalik	165	26	4290	38	0.00885781	between
SZKB_ADM	Russia_Viking	165	14	2310	20	0.00865801	between
SZKB_ADM	Montenegro_Medieval	165	5	825	7	0.00848485	between
SZKB_ADM	Serbia_EarlyModern	165	3	495	4	0.00808081	between
SZKB_ADM	Hungary_AvarAsiaCore	165	11	1815	13	0.00716253	between
SZKB_ADM	Hungary_AvarEarly	165	33	5445	27	0.00495868	between
SZKB_ADM	Croatia_EarlyMedieval	165	26	4290	20	0.004662	between
SZKB_ADM	Hungary_AvarMiddle	165	38	6270	29	0.0046252	between
SZKB_ADM	Poland_Viking	165	4	660	3	0.00454545	between
SZKB_ADM	Serbia_EarlyMedieval	165	10	1650	7	0.00424242	between
SZKB_ADM	Austria_EarlyMedieval	165	3	495	2	0.0040404	between
SZKB_ADM	Netherland_Saxon	165	3	495	2	0.0040404	between
SZKB_ADM	Serbia_Roman	165	3	495	2	0.0040404	between
SZKB_ADM	Slovakia_EarlyGermanic	165	6	990	4	0.0040404	between
SZKB_ADM	Ukraine_GoldenHorde	165	3	495	2	0.0040404	between
SZKB_ADM	Hungary_AvarLate	165	71	11715	43	0.00367051	between
SZKB_ADM	Hungary_HunPeriod	165	19	3135	11	0.00350877	between
SZKB_ADM	Russia_EarlyBulghar	165	8	1320	4	0.0030303	between
SZKB_ADM	Denmark_VikingLate	165	40	6600	17	0.00257576	between
SZKB_ADM	Denmark_Viking	165	28	4620	10	0.0021645	between
SZKB_ADM	Norway_VikingLate	165	12	1980	4	0.0020202	between
SZKB_ADM	Russia_Nevolino	165	3	495	1	0.0020202	between
SZKB_ADM	Ukraine_Viking	165	3	495	1	0.0020202	between
SZKB_ADM	Ukraine_Cuman	165	3	495	1	0.0020202	between
SZKB_ADM	Ukraine_Nogai	165	6	990	2	0.0020202	between
SZKB_ADM	Sweden_VikingLate	165	84	13860	26	0.0018759	between
SZKB_ADM	Croatia_Roman	165	13	2145	4	0.0018648	between
SZKB_ADM	Sweden_PreViking	165	13	2145	4	0.0018648	between
SZKB_ADM	UnitedKingdom_Viking	165	33	5445	10	0.00183655	between
SZKB_ADM	Italy_Roman	165	24	3960	7	0.00176768	between
SZKB_ADM	UnitedKingdom_Saxon	165	42	6930	12	0.0017316	between
SZKB_ADM	Germany_EarlyMedieval	165	11	1815	3	0.00165289	between
SZKB_ADM	Hungary_Germanic	165	14	2310	3	0.0012987	between
SZKB_ADM	Italy_EarlyMedieval	165	5	825	1	0.00121212	between
SZKB_ADM	Lithuania_LateIronAge	165	5	825	1	0.00121212	between
SZKB_ADM	Russia_UstIshim	165	5	825	1	0.00121212	between
SZKB_ADM	Italy_Medieval	165	31	5115	6	0.00117302	between
SZKB_ADM	Faroes_EarlyModern	165	12	1980	2	0.0010101	between
SZKB_ADM	France_Roman	165	13	2145	2	0.000932401	between
SZKB_ADM	Ukraine_Saltiv	165	7	1155	1	0.000865801	between
SZKB_ADM	Sweden_Medieval	165	8	1320	1	0.000757576	between
SZKB_ADM	Island_Viking	165	32	5280	3	0.000568182	between
SZKB_ADM	Estonia_VikingEarly	165	34	5610	3	0.000534759	between
SZKB_ADM	Turkey_Byzantine	165	15	2475	1	0.00040404	between
SZKB_ADM	Greenland_EarlyMedieval	165	9	1485	0	0	between
SZKB_ADM	UnitedKingdom_Viking	165	3	495	0	0	between
SZKB_ADM	Island_Medieval	165	3	495	0	0	between
SZKB_ADM	Norway_Viking	165	13	2145	0	0	between
SZKB_ADM	Portugal_Roman	165	13	2145	0	0	between
SZKB_ADM	Russia_Alan	165	4	660	0	0	between
SZKB_ADM	Sweden_Viking	165	9	1485	0	0	between
SZKB_ADM	Sweden_Modern	165	10	1650	0	0	between
SZKB_ADM	Turkye_Roman	165	3	495	0	0	between

### Sheet: Table S7c SZKB LOC
Table S7c IBD sharing data comparing the SZKB_LOC subgroup with 64 medieval European and relevant Asian populations, as well as with the other two SZKB subgroups. Individuals from each group are listed in Table S4A.
Test group	Partner group	Size of test (ni)	Size of partner (nj)	Number of possible connections (max(sij))	Number of observed connections (sij)	Ratio of fulfilled connections (s'ij)	Relation type
SZKB_LOC	Slovakia_EarlyMedieval	196	3	588	25	0.042517	between
SZKB_LOC	Hungary_CarolingianPeriod	196	9	1764	45	0.0255102	between
SZKB_LOC	Hungary_ConquerorAsiaCore	196	8	1568	31	0.0197704	between
SZKB_LOC	Croatia_Medieval	196	4	784	14	0.0178571	between
SZKB_LOC	Pericei_BáthoryCemetery	196	10	1960	33	0.0168367	between
SZKB_LOC	Abasár_AbaNecropolis	196	18	3528	54	0.0153061	between
SZKB_LOC	Montenegro_Medieval	196	5	980	14	0.0142857	between
SZKB_LOC	SZKB_LOC	196	196	19110	261	0.0136578	within
SZKB_LOC	Serbia_EarlyModern	196	3	588	8	0.0136054	between
SZKB_LOC	SZKB_NVM	196	35	6860	82	0.0119534	between
SZKB_LOC	SZKB_ADM	196	165	32340	351	0.0108534	between
SZKB_LOC	Austria_EarlyMedieval	196	3	588	6	0.0102041	between
SZKB_LOC	Hungary_EarlyÁrpádian	196	18	3528	36	0.0102041	between
SZKB_LOC	Hungary_ConquestEra	196	118	23128	221	0.00955552	between
SZKB_LOC	Serbia_EarlyMedieval	196	10	1960	18	0.00918367	between
SZKB_LOC	Poland_Viking	196	4	784	7	0.00892857	between
SZKB_LOC	Poland_Medieval	196	27	5292	43	0.00812547	between
SZKB_LOC	Russia_Karayakupovo	196	21	4116	33	0.00801749	between
SZKB_LOC	Russia_Viking	196	14	2744	17	0.00619534	between
SZKB_LOC	Germany_EarlyMedieval	196	11	2156	12	0.00556586	between
SZKB_LOC	Russia_Novinki	196	13	2548	14	0.00549451	between
SZKB_LOC	Croatia_EarlyMedieval	196	26	5096	27	0.00529827	between
SZKB_LOC	Hungary_AvarMiddle	196	38	7448	27	0.00362513	between
SZKB_LOC	Hungary_AvarEarly	196	33	6468	22	0.00340136	between
SZKB_LOC	Island_Medieval	196	3	588	2	0.00340136	between
SZKB_LOC	Serbia_Roman	196	3	588	2	0.00340136	between
SZKB_LOC	Slovakia_EarlyGermanic	196	6	1176	4	0.00340136	between
SZKB_LOC	Denmark_Viking	196	28	5488	17	0.00309767	between
SZKB_LOC	Lithuania_LateIronAge	196	5	980	3	0.00306122	between
SZKB_LOC	Hungary_HunPeriod	196	19	3724	10	0.00268528	between
SZKB_LOC	UnitedKingdom_Saxon	196	42	8232	22	0.0026725	between
SZKB_LOC	Hungary_AvarLate	196	71	13916	35	0.00251509	between
SZKB_LOC	Sweden_VikingLate	196	84	16464	39	0.0023688	between
SZKB_LOC	Russia_Chiyalik	196	26	5096	10	0.00196232	between
SZKB_LOC	Hungary_AvarAsiaCore	196	11	2156	4	0.00185529	between
SZKB_LOC	Denmark_VikingLate	196	40	7840	14	0.00178571	between
SZKB_LOC	Netherland_Saxon	196	3	588	1	0.00170068	between
SZKB_LOC	Norway_VikingLate	196	12	2352	4	0.00170068	between
SZKB_LOC	Ukraine_Viking	196	3	588	1	0.00170068	between
SZKB_LOC	Ukraine_Cuman	196	3	588	1	0.00170068	between
SZKB_LOC	Ukraine_GoldenHorde	196	3	588	1	0.00170068	between
SZKB_LOC	Ukraine_Nogai	196	6	1176	2	0.00170068	between
SZKB_LOC	Croatia_Roman	196	13	2548	4	0.00156986	between
SZKB_LOC	Ukraine_Saltiv	196	7	1372	2	0.00145773	between
SZKB_LOC	Estonia_VikingEarly	196	34	6664	9	0.00135054	between
SZKB_LOC	Sweden_Medieval	196	8	1568	2	0.00127551	between
SZKB_LOC	France_Roman	196	13	2548	3	0.00117739	between
SZKB_LOC	Greenland_EarlyMedieval	196	9	1764	2	0.00113379	between
SZKB_LOC	Sweden_Modern	196	10	1960	2	0.00102041	between
SZKB_LOC	Italy_Medieval	196	31	6076	5	0.00082291	between
SZKB_LOC	Norway_Viking	196	13	2548	2	0.000784929	between
SZKB_LOC	Sweden_PreViking	196	13	2548	2	0.000784929	between
SZKB_LOC	Russia_EarlyBulghar	196	8	1568	1	0.000637755	between
SZKB_LOC	UnitedKingdom_Viking	196	33	6468	4	0.000618429	between
SZKB_LOC	Island_Viking	196	32	6272	3	0.000478316	between
SZKB_LOC	Faroes_EarlyModern	196	12	2352	1	0.00042517	between
SZKB_LOC	Turkey_Byzantine	196	15	2940	1	0.000340136	between
SZKB_LOC	Italy_Roman	196	24	4704	1	0.000212585	between
SZKB_LOC	Hungary_Germanic	196	14	2744	0	0	between
SZKB_LOC	UnitedKingdom_Viking	196	3	588	0	0	between
SZKB_LOC	Italy_EarlyMedieval	196	5	980	0	0	between
SZKB_LOC	Portugal_Roman	196	13	2548	0	0	between
SZKB_LOC	Russia_Nevolino	196	3	588	0	0	between
SZKB_LOC	Russia_UstIshim	196	5	980	0	0	between
SZKB_LOC	Russia_Alan	196	4	784	0	0	between
SZKB_LOC	Sweden_Viking	196	9	1764	0	0	between
SZKB_LOC	Turkye_Roman	196	3	588	0	0	between

### Sheet: Table S7d SZKB NVM
Table S7d IBD sharing data comparing the SZKB_NVM subgroup with 64 medieval European and relevant Asian populations, as well as with the other two SZKB subgroups. Individuals from each group are listed in Table S4A.
Test group	Partner group	Size of test (ni)	Size of partner (nj)	Number of possible connections (max(sij))	Number of observed connections (sij)	Ratio of fulfilled connections (s'ij)	Relation type
SZKB_NVM	Croatia_Medieval	35	4	140	4	0.0285714	between
SZKB_NVM	Hungary_CarolingianPeriod	35	9	315	8	0.0253968	between
SZKB_NVM	Serbia_EarlyModern	35	3	105	2	0.0190476	between
SZKB_NVM	Montenegro_Medieval	35	5	175	3	0.0171429	between
SZKB_NVM	Croatia_EarlyMedieval	35	26	910	15	0.0164835	between
SZKB_NVM	Poland_Medieval	35	27	945	14	0.0148148	between
SZKB_NVM	SZKB_ADM	35	165	5775	74	0.0128139	between
SZKB_NVM	Abasár_AbaNecropolis	35	18	630	8	0.0126984	between
SZKB_NVM	SZKB_LOC	35	196	6860	82	0.0119534	between
SZKB_NVM	SZKB_NVM	35	35	595	7	0.0117647	within
SZKB_NVM	Lithuania_LateIronAge	35	5	175	2	0.0114286	between
SZKB_NVM	Austria_EarlyMedieval	35	3	105	1	0.00952381	between
SZKB_NVM	Russia_Karayakupovo	35	21	735	7	0.00952381	between
SZKB_NVM	Russia_Nevolino	35	3	105	1	0.00952381	between
SZKB_NVM	Slovakia_EarlyMedieval	35	3	105	1	0.00952381	between
SZKB_NVM	Ukraine_Cuman	35	3	105	1	0.00952381	between
SZKB_NVM	Ukraine_GoldenHorde	35	3	105	1	0.00952381	between
SZKB_NVM	Hungary_ConquestEra	35	118	4130	39	0.0094431	between
SZKB_NVM	Hungary_EarlyÁrpádian	35	18	630	4	0.00634921	between
SZKB_NVM	Russia_Viking	35	14	490	3	0.00612245	between
SZKB_NVM	Italy_EarlyMedieval	35	5	175	1	0.00571429	between
SZKB_NVM	Serbia_EarlyMedieval	35	10	350	2	0.00571429	between
SZKB_NVM	Germany_EarlyMedieval	35	11	385	2	0.00519481	between
SZKB_NVM	Slovakia_EarlyGermanic	35	6	210	1	0.0047619	between
SZKB_NVM	Sweden_VikingLate	35	84	2940	14	0.0047619	between
SZKB_NVM	UnitedKingdom_Saxon	35	42	1470	7	0.0047619	between
SZKB_NVM	Hungary_HunPeriod	35	19	665	3	0.00451128	between
SZKB_NVM	Denmark_Viking	35	28	980	4	0.00408163	between
SZKB_NVM	Hungary_AvarLate	35	71	2485	10	0.00402414	between
SZKB_NVM	Hungary_ConquerorAsiaCore	35	8	280	1	0.00357143	between
SZKB_NVM	Hungary_AvarEarly	35	33	1155	4	0.0034632	between
SZKB_NVM	Hungary_AvarMiddle	35	38	1330	4	0.00300752	between
SZKB_NVM	Denmark_VikingLate	35	40	1400	4	0.00285714	between
SZKB_NVM	Pericei_BáthoryCemetery	35	10	350	1	0.00285714	between
SZKB_NVM	Estonia_VikingEarly	35	34	1190	3	0.00252101	between
SZKB_NVM	Norway_VikingLate	35	12	420	1	0.00238095	between
SZKB_NVM	Croatia_Roman	35	13	455	1	0.0021978	between
SZKB_NVM	Russia_Novinki	35	13	455	1	0.0021978	between
SZKB_NVM	Hungary_Germanic	35	14	490	1	0.00204082	between
SZKB_NVM	Italy_Roman	35	24	840	1	0.00119048	between
SZKB_NVM	Russia_Chiyalik	35	26	910	1	0.0010989	between
SZKB_NVM	Italy_Medieval	35	31	1085	1	0.000921659	between
SZKB_NVM	Island_Viking	35	32	1120	1	0.000892857	between
SZKB_NVM	France_Roman	35	13	455	0	0	between
SZKB_NVM	Faroes_EarlyModern	35	12	420	0	0	between
SZKB_NVM	Greenland_EarlyMedieval	35	9	315	0	0	between
SZKB_NVM	Hungary_AvarAsiaCore	35	11	385	0	0	between
SZKB_NVM	UnitedKingdom_Viking	35	3	105	0	0	between
SZKB_NVM	Island_Medieval	35	3	105	0	0	between
SZKB_NVM	Netherland_Saxon	35	3	105	0	0	between
SZKB_NVM	Norway_Viking	35	13	455	0	0	between
SZKB_NVM	Poland_Viking	35	4	140	0	0	between
SZKB_NVM	Portugal_Roman	35	13	455	0	0	between
SZKB_NVM	Russia_EarlyBulghar	35	8	280	0	0	between
SZKB_NVM	Russia_UstIshim	35	5	175	0	0	between
SZKB_NVM	Russia_Alan	35	4	140	0	0	between
SZKB_NVM	Serbia_Roman	35	3	105	0	0	between
SZKB_NVM	Sweden_PreViking	35	13	455	0	0	between
SZKB_NVM	Sweden_Viking	35	9	315	0	0	between
SZKB_NVM	Sweden_Medieval	35	8	280	0	0	between
SZKB_NVM	Sweden_Modern	35	10	350	0	0	between
SZKB_NVM	Turkey_Byzantine	35	15	525	0	0	between
SZKB_NVM	Turkye_Roman	35	3	105	0	0	between
SZKB_NVM	UnitedKingdom_Viking	35	33	1155	0	0	between
SZKB_NVM	Ukraine_Saltiv	35	7	245	0	0	between
SZKB_NVM	Ukraine_Viking	35	3	105	0	0	between
SZKB_NVM	Ukraine_Nogai	35	6	210	0	0	between
